# Genetic and functional analysis of unproductive splicing using LeafCutter2

**DOI:** 10.1101/2025.04.06.646893

**Authors:** Carlos F Buen Abad Najar, Ru Feng, Chao Dai, Benjamin Fair, Quinn Hauck, Jinghui Li, Xuewei Cao, Kushal K. Dey, Philip De Jager, David Bennett, The Alzheimer’s Disease Sequencing Project Functional Genomics Consortium, Xuanyao Liu, Gao Wang, Yang I Li

## Abstract

Alternative splicing commonly generates unproductive mRNA transcripts that harbor premature termination codons^1^, leading to their degradation by nonsense-mediated decay (NMD). These events reduce overall protein expression levels of affected genes, potentially contributing to gene regulation and disease mechanisms.

Here, we present LeafCutter2, which enables identification and quantification of unproductive splicing from short-read RNA-seq data. LeafCutter2 requires minimal gene annotations (start and stop codons) to annotate NMD-inducing splicing events, and identifies differential unproductive splicing between groups, providing insights into its contributions to differential gene expression. Moreover, LeafCutter2 enables mapping of unproductive splicing quantitative trait loci (u-sQTLs), which often colocalize with expression QTLs and GWAS loci.

Applying LeafCutter2 to RNA-seq data across human and 6 non-human species, we uncovered a broad landscape of unproductive splicing, which varies widely across tissues. Strikingly, we observed a conserved developmental-stage-specific increase in unproductive splicing during testis maturation across all species.

In Alzheimer’s disease (AD), we analyzed RNA-seq data from the AD Functional Genomics consortium FunGen-xQTL project and identified unproductive splicing events in 18 AD risk genes, including *TSPAN14*, *PICALM*, and *CASS4*, likely mediating genetic effects on disease risk. We performed an integrative analysis using gene expression QTLs, protein expression QTLs, and AD GWAS data, showing that unproductive splicing provides unique regulatory insights beyond traditional approaches. Thus, LeafCutter2 represents a powerful tool for understanding the functional impact of alternative splicing on gene expression and disease mechanisms.
