## Supplementary data file 2 for "Genetic and functional analysis of unproductive splicing using LeafCutter2"

Common name	Scientific name	Assembly name	FastaLink	Primary annotations	Primary annotations link	Additional annotation(s)	Additional annotations link(s)
Chicken	Gallus gallus	galGal6	https://hgdownload.soe.ucsc.edu/goldenPath/galGal6/bigZips/galGal6.fa.gz	Ensembl 101: Aug 2020	https://hgdownload.soe.ucsc.edu/goldenPath/galGal6/bigZips/genes/galGal6.ensGene.gtf.gz	ncbiRefSeq.2020-04-01	https://hgdownload.soe.ucsc.edu/goldenPath/galGal6/bigZips/genes/galGal6.ncbiRefSeq.gtf.gz
Human	Homo sapiens	hg38	https://hgdownload.soe.ucsc.edu/goldenPath/hg38/bigZips/hg38.fa.gz	Gencode v46, primary regions, comprehensive annotation	https://ftp.ebi.ac.uk/pub/databases/gencode/Gencode_human/release_46/gencode.v46.primary_assembly.annotation.gtf.gz	Ensembl 110: Jul 2023, ncbiRefSeq.2022-10-28	https://hgdownload.soe.ucsc.edu/goldenPath/hg38/bigZips/genes/hg38.ensGene.gtf.gz, https://hgdownload.soe.ucsc.edu/goldenPath/hg38/bigZips/genes/hg38.ncbiRefSeq.gtf.gz
Macaque	Macaca mulatta	rheMac10	https://hgdownload.soe.ucsc.edu/goldenPath/rheMac10/bigZips/rheMac10.fa.gz	Ensembl 101: Aug 2020	https://hgdownload.soe.ucsc.edu/goldenPath/rheMac10/bigZips/genes/rheMac10.ensGene.gtf.gz	ncbiRefSeq	https://hgdownload.soe.ucsc.edu/goldenPath/rheMac10/bigZips/genes/rheMac10.ncbiRefSeq.gtf.gz
Mouse	Mus musculus	mm39	https://hgdownload.soe.ucsc.edu/goldenPath/mm39/bigZips/mm39.fa.gz	Gencode v46, primary regions, comprehensive annotation	https://ftp.ebi.ac.uk/pub/databases/gencode/Gencode_mouse/release_M35/gencode.vM35.primary_assembly.annotation.gtf.gz	Ensembl 110: Jul 2023, ncbiRefSeq.2024-02-14	https://hgdownload.soe.ucsc.edu/goldenPath/mm39/bigZips/genes/mm39.knownGene.gtf.gz, https://hgdownload.soe.ucsc.edu/goldenPath/mm39/bigZips/genes/mm39.ncbiRefSeq.gtf.gz
Opossum	Monodelphis domestica	monDom5	https://hgdownload.soe.ucsc.edu/goldenPath/monDom5/bigZips/monDom5.fa.gz	Enembl 97: July 2019	https://hgdownload.soe.ucsc.edu/goldenPath/monDom5/bigZips/genes/monDom5.ensGene.gtf.gz
Rabbit	Oryctolagus cuniculus	oryCun2	https://hgdownload.soe.ucsc.edu/goldenPath/oryCun2/bigZips/oryCun2.fa.gz	Ensembl 101: Aug 2020	https://hgdownload.soe.ucsc.edu/goldenPath/oryCun2/bigZips/genes/oryCun2.ensGene.gtf.gz	ncbiRefSeq.2020-03-30	https://hgdownload.soe.ucsc.edu/goldenPath/oryCun2/bigZips/genes/oryCun2.ncbiRefSeq.gtf.gz
Rat	Rattus norvegicus	rn7	https://hgdownload.soe.ucsc.edu/goldenPath/rn7/bigZips/rn7.fa.gz	ncbiRefSeq	https://hgdownload.soe.ucsc.edu/goldenPath/rn7/bigZips/genes/ncbiRefSeq.gtf.gz
